# Intratumoral heterogeneity in microsatellite instability at single cell resolution

**DOI:** 10.1101/2025.06.11.658021

**Authors:** Harrison Anthony, Cathal Seoighe

## Abstract

Subclonal diversity within a tumor is highly relevant for tumor evolution and treatment. This diversity is often referred to as intratumoral heterogeneity and is known to complicate the interpretation of single-test biomarkers. Microsatellite instability (MSI) is one such biomarker, which is used to guide immune check-point inhibitor treatment through the classification of samples as either having high microsatellite instability (MSI-H) or as being microsatellite stable (MSS). Although established as a therapeutic biomarker, it remains unclear whether MSI itself is a heterogeneous phenomenon. To investigate heterogeneity in MSI status, we integrated single-cell sequencing data from 134 samples across 49 individuals and developed a computational pipeline to infer MSI-H cells and quantify heterogeneity in MSI status. We found evidence of intratumoral heterogeneity in MSI both in individuals originally classified as MSI-H and MSS. Approximately a third of individuals showed evidence of divergence in MSI status between distinct clusters of cancer cells and most individuals had distinct MSI-H and MSS subclones. These results challenge the assumption that MSI should be treated as a binary biomarker and suggest the single-biopsy tests in current use could overlook a salient feature of this important molecular phenotype. Accounting for heterogeneity may lead to improved biomarker performance and, potentially, help explain reports of intrinsic treatment resistance and low overall response rate in MSI-H cancers. Further studies are warranted to determine the frequency of heterogeneity in MSI at the population level, and whether the presence of both MSI-H and MSS subclones can have clinical implications.
