## Supplementary Table 6 for "Intratumoral heterogeneity in microsatellite instability at single cell resolution"

P	Average Log2FC	Percent1	Percent2	Adjusted P	Cluster	Gene
4.92e-25	-2.04	0.05	0.57	1.02e-20	0	BSG
2.67e-23	-2.61	0.09	0.59	5.55e-19	0	AOC1
2.09e-22	-1.06	0.13	0.68	4.33e-18	0	HLA-E
2.69e-22	-1.93	0.2	0.72	5.58e-18	0	CEACAM5
2.89e-22	-1.41	0.07	0.58	6.01e-18	0	ST14
1.68e-25	1.25	0.91	0.46	3.49e-21	1	FOS
1.89e-23	1.39	0.81	0.42	3.93e-19	1	HSPA1B
3.95e-21	1.26	0.83	0.46	8.19e-17	1	STARD10
6.67e-21	1.1	0.74	0.33	1.39e-16	1	CES2
3e-20	1.1	0.91	0.67	6.23e-16	1	KRT19
2.29e-122	6.44	0.91	0.05	4.76e-118	2	CEACAM7
4.94e-112	7.09	0.82	0.03	1.03e-107	2	CLCA4
1.33e-111	7.04	0.8	0.03	2.77e-107	2	CA4
5.48e-111	7.37	0.8	0.03	1.14e-106	2	GUCA2A
1.73e-90	5.44	0.71	0.03	3.6e-86	2	EMP1
1.23e-110	5.43	0.92	0.05	2.56e-106	3	ITLN1
7.17e-104	6.94	0.82	0.04	1.49e-99	3	CLCA1
1.98e-102	4.9	0.74	0.02	4.1e-98	3	REP15
5.56e-84	4.12	0.68	0.03	1.15e-79	3	LRRC26
5.6e-83	6.66	0.56	0.01	1.16e-78	3	B3GNT6
3.72e-31	2.49	0.96	0.59	7.71e-27	4	OLFM4
1.54e-25	1.74	0.79	0.25	3.19e-21	4	LEFTY1
2.29e-21	1.82	0.84	0.34	4.75e-17	4	SLC12A2
1.06e-19	2.04	0.52	0.13	2.2e-15	4	KCNE3
5.11e-19	1.21	0.88	0.42	1.06e-14	4	MLEC
2.46e-55	5.62	0.47	0.02	5.11e-51	5	RRM2
1.8e-50	3.18	0.61	0.06	3.73e-46	5	PCLAF
2.23e-48	3.51	0.48	0.03	4.63e-44	5	TOP2A
2.62e-47	5.95	0.38	0.01	5.43e-43	5	CDC20
5.18e-43	4.19	0.5	0.05	1.07e-38	5	PTTG1
1.19e-164	11.53	0.99	0	2.47e-160	6	SH2D6
1.98e-143	10	0.93	0.01	4.11e-139	6	LRMP
7e-140	11.94	0.85	0	1.45e-135	6	HPGDS
1.71e-139	12.27	0.84	0	3.54e-135	6	BMX
6.53e-131	9.86	0.8	0	1.35e-126	6	TRPM5
