## Supplementary Table 7 for "Intratumoral heterogeneity in microsatellite instability at single cell resolution"

P	Average Log2FC	Percent1	Percent2	Adjusted P	Cluster	Gene
4.79e-146	1.54	1	0.96	1.31e-141	0	EEF1A1
2.89e-123	1.27	0.99	0.93	7.88e-119	0	RPLP0
2.08e-111	1.01	1	0.97	5.68e-107	0	RPL41
6.7e-111	1.23	0.99	0.9	1.83e-106	0	RPS3A
5.4e-109	1.4	0.96	0.8	1.48e-104	0	FTL
1.85e-85	1.41	0.99	0.84	5.06e-81	1	MT-CO3
5.55e-83	1.52	0.98	0.77	1.51e-78	1	MT-CYB
3.14e-82	1.33	1	0.84	8.58e-78	1	MT-CO1
2.6e-81	1.45	0.99	0.87	7.1e-77	1	MT-CO2
2.1e-80	1.46	0.96	0.64	5.74e-76	1	MT-ND2
5.9e-157	3.04	0.72	0.11	1.61e-152	2	GALNT8
1.12e-156	2.88	0.95	0.34	3.07e-152	2	FCGBP
8.53e-144	2.67	0.92	0.28	2.33e-139	2	MUC5B
9.47e-134	3.7	0.56	0.07	2.58e-129	2	PRUNE2
1.96e-128	2.9	0.71	0.14	5.36e-124	2	CRACR2A
2.94e-158	3.62	0.77	0.16	8.02e-154	3	STMN1
2.14e-146	5.48	0.47	0.03	5.85e-142	3	UBE2C
1.74e-143	2.98	0.94	0.52	4.75e-139	3	TUBA1B
2.37e-137	3.24	0.83	0.28	6.46e-133	3	H2AFZ
2.13e-126	1.48	1	0.93	5.83e-122	3	PTMA
1.69e-136	2.71	0.92	0.32	4.63e-132	4	CYP3A5
4.58e-135	3.65	0.61	0.09	1.25e-130	4	DUOX2
3.27e-119	2.04	1	0.42	8.92e-115	4	NEAT1
1.73e-115	1.82	1	0.61	4.72e-111	4	MALAT1
2.25e-104	3.15	0.56	0.1	6.15e-100	4	DUOXA2
1.49e-99	2.16	1	0.96	4.06e-95	5	S100A6
1.24e-80	2.47	0.91	0.46	3.38e-76	5	TSPAN8
1.62e-78	4.45	0.48	0.07	4.42e-74	5	S100A4
1.87e-78	3.98	0.42	0.05	5.09e-74	5	FABP1
1.67e-74	4.47	0.32	0.03	4.56e-70	5	CTSE
9.55e-54	2	1	0.4	2.61e-49	6	SPINK4
5.2e-46	1.96	1	0.85	1.42e-41	6	TFF3
1.41e-42	3.26	0.47	0.09	3.86e-38	6	CCL24
5.63e-39	2.58	0.76	0.32	1.54e-34	6	WFDC2
7.16e-39	1.84	0.94	0.7	1.96e-34	6	SH3BGRL3
1.18e-176	4.95	0.61	0.02	3.23e-172	7	DIAPH3
1.74e-169	5.14	0.62	0.03	4.76e-165	7	C21orf58
4.62e-140	3.63	0.72	0.05	1.26e-135	7	MKI67
1.38e-133	5.05	0.46	0.02	3.78e-129	7	ASPM
1.77e-122	5.3	0.37	0.01	4.84e-118	7	POLQ
7.93e-21	3.27	0.14	0.01	2.17e-16	8	TPSG1
2.64e-20	1.83	0.84	0.41	7.2e-16	8	FCGBP
4.15e-18	2.16	0.88	0.45	1.13e-13	8	MUC2
3.28e-17	2.08	0.48	0.13	8.97e-13	8	SELENOM
1.66e-16	1.71	0.93	0.65	4.52e-12	8	PIGR
1.39e-305	10.9	0.79	0	3.81e-301	9	SH2D6
5.56e-266	9.75	0.79	0	1.52e-261	9	LRMP
6.28e-200	11.84	0.47	0	1.71e-195	9	GNG13
4.82e-193	8.86	0.58	0	1.32e-188	9	BMX
1.28e-169	8.94	0.53	0	3.49e-165	9	RGS13
