## Supplementary Table 8 for "Intratumoral heterogeneity in microsatellite instability at single cell resolution"

P	Average Log2FC	Percent1	Percent2	Adjusted P	Cluster	Gene
4.24e-24	-3.8	0.06	0.64	8.8e-20	MSS	TYMS
8.35e-21	-2.58	0.02	0.36	1.73e-16	MSS	CDT1
2.9e-17	-2.55	0.04	0.46	6.01e-13	MSS	GINS2
3.42e-16	-6.69	0	0.09	7.11e-12	MSS	AC124045.1
8.34e-15	-2.12	0.11	0.68	1.73e-10	MSS	PCLAF
8.54e-13	-2.86	0.03	0.32	1.77e-08	MSS	MCM8
2.62e-12	-2.06	0.01	0.23	5.43e-08	MSS	ASF1B
5.41e-12	-5.37	0	0.14	1.12e-07	MSS	AC108134.2
5.21e-11	-5.41	0	0.09	1.08e-06	MSS	TAF1A-AS1
5.21e-11	-5.64	0	0.09	1.08e-06	MSS	UPK3A
5.54e-11	-5.5	0	0.09	1.15e-06	MSS	CBLN3
6.81e-11	-3.38	0.06	0.41	1.41e-06	MSS	MCM4
1.65e-10	-4.45	0.02	0.23	3.43e-06	MSS	AC124067.4
2.55e-10	-3	0.03	0.27	5.28e-06	MSS	PYROXD2
2.55e-10	-3	0.03	0.27	5.28e-06	MSS	RAD51AP1
2.76e-10	-3.3	0.02	0.23	5.72e-06	MSS	CCNE2
8.93e-10	-3.99	0.02	0.23	1.85e-05	MSS	FAM111B
2.92e-09	-3.25	0.04	0.32	6.07e-05	MSS	MCM5
4.22e-09	-2.79	0.07	0.41	8.76e-05	MSS	OXCT1
4.52e-09	-2.37	0.02	0.23	9.39e-05	MSS	WDHD1
5.09e-09	-2.37	0.06	0.36	0.000106	MSS	GLIPR2
5.82e-09	-3.66	0.01	0.14	0.000121	MSS	HSPA4L
6.01e-09	-3.29	0.01	0.14	0.000125	MSS	ARHGAP33
8.39e-09	-6.38	0	0.04	0.000174	MSS	CAMTA1-DT
8.39e-09	-6.18	0	0.04	0.000174	MSS	TNFRSF9
8.39e-09	-6.56	0	0.04	0.000174	MSS	SLFNL1
8.39e-09	-6	0	0.04	0.000174	MSS	BEND5
8.39e-09	-6	0	0.04	0.000174	MSS	KANK4
8.39e-09	-7.04	0	0.04	0.000174	MSS	AC234582.1
8.39e-09	-6.25	0	0.04	0.000174	MSS	AIM2
8.39e-09	-6.18	0	0.04	0.000174	MSS	RCSD1
8.39e-09	-6.18	0	0.04	0.000174	MSS	XCL1
8.39e-09	-6.2	0	0.04	0.000174	MSS	AL355482.2
8.39e-09	-6.18	0	0.04	0.000174	MSS	AL592148.3
8.39e-09	-6.27	0	0.04	0.000174	MSS	ZNF670-ZNF695
8.39e-09	-6.18	0	0.04	0.000174	MSS	AC092580.2
8.39e-09	-8.92	0	0.04	0.000174	MSS	GNLY
8.39e-09	-5.9	0	0.04	0.000174	MSS	AC009309.1
8.39e-09	-6	0	0.04	0.000174	MSS	ADRA2B
8.39e-09	-6.18	0	0.04	0.000174	MSS	ITPRIPL1
8.39e-09	-6.06	0	0.04	0.000174	MSS	AC009948.3
8.39e-09	-8.64	0	0.04	0.000174	MSS	NRP2
8.39e-09	-6.18	0	0.04	0.000174	MSS	COLQ
8.39e-09	-6.8	0	0.04	0.000174	MSS	PARP15
8.39e-09	-6.8	0	0.04	0.000174	MSS	SLC9A9
8.39e-09	-6.2	0	0.04	0.000174	MSS	CXCL5
8.39e-09	-6.56	0	0.04	0.000174	MSS	AC109361.1
8.39e-09	-6.18	0	0.04	0.000174	MSS	GZMK
8.39e-09	-6.06	0	0.04	0.000174	MSS	PDE8B
8.39e-09	-8.14	0	0.04	0.000174	MSS	AFAP1L1
