## Supplementary Table 9 for "Intratumoral heterogeneity in microsatellite instability at single cell resolution"

P	Average Log2FC	Percent1	Percent2	Adjusted P	Cluster	Gene
1.23e-21	-3.06	0.05	0.27	3.36e-17	MSS	UBE2L6
3.23e-18	-3.03	0.03	0.19	8.81e-14	MSS	ENO2
1.15e-17	-2.29	0.11	0.39	3.13e-13	MSS	DUSP4
3.73e-15	-0.56	0.81	1	1.02e-10	MSS	AGR2
6.66e-12	-3.75	0	0.03	1.82e-07	MSS	S100A3
7.38e-12	-2.65	0.04	0.19	2.01e-07	MSS	TYMS
4.92e-11	-8.44	0	0.02	1.34e-06	MSS	CFHR3
4.92e-11	-7.33	0	0.02	1.34e-06	MSS	CCN3
5.99e-09	-0.79	0.71	0.88	0.000164	MSS	SH3BGRL3
6.12e-09	-0.85	0.52	0.77	0.000167	MSS	ASS1
9.39e-09	-0.83	0.48	0.73	0.000256	MSS	ALDOA
1.1e-08	-0.54	0.98	1	3e-04	MSS	GAPDH
1.12e-08	-0.93	0.46	0.75	0.000307	MSS	RAN
1.52e-08	-2.39	0.06	0.2	0.000415	MSS	OXCT1
2.26e-08	1.39	0.68	0.5	0.000616	MSS	MALAT1
3.01e-08	-1.2	0.22	0.45	0.000821	MSS	STOML2
3.22e-08	-0.54	0.79	0.95	0.00088	MSS	EEF2
4.85e-08	-0.91	0.26	0.52	0.00132	MSS	PPP1CA
5.29e-08	-1.22	0.04	0.17	0.00145	MSS	SNRNP27
5.32e-08	-4.7	0	0.03	0.00145	MSS	AL390195.1
5.33e-08	-0.85	0.43	0.66	0.00146	MSS	SUMO2
5.45e-08	-0.61	0.85	0.97	0.00149	MSS	RPL22
5.75e-08	-2.55	0	0.03	0.00157	MSS	COL26A1
6.05e-08	-0.57	0.82	0.98	0.00165	MSS	RPSA
7.92e-08	-0.61	0.94	1	0.00216	MSS	ACTB
1.04e-07	-0.86	0.24	0.48	0.00285	MSS	TMED2
1.21e-07	-1.23	0.23	0.46	0.00331	MSS	NPC2
1.27e-07	4.49	0.26	0.03	0.00346	MSS	NAALADL2
1.3e-07	-0.81	0.52	0.77	0.00354	MSS	SEM1
1.34e-07	-0.77	0.38	0.61	0.00365	MSS	CD63
1.57e-07	-4.82	0	0.02	0.00429	MSS	LINC01645
1.57e-07	-5.01	0	0.02	0.00429	MSS	AL445222.1
1.57e-07	-6.13	0	0.02	0.00429	MSS	FBXO15
1.59e-07	-4.93	0	0.02	0.00435	MSS	AL160408.3
1.65e-07	-0.55	0.96	1	0.00449	MSS	EEF1A1
1.91e-07	-0.89	0.31	0.54	0.00522	MSS	POMP
2.15e-07	-0.75	0.48	0.72	0.00587	MSS	COX7A2
2.35e-07	-0.49	0.89	0.99	0.00643	MSS	RPL39
2.41e-07	-0.46	0.96	1	0.00658	MSS	RPL10
2.67e-07	-0.5	0.78	0.94	0.00728	MSS	EEF1G
2.92e-07	-0.49	0.9	0.98	0.00796	MSS	RPS6
3.06e-07	-0.8	0.56	0.77	0.00834	MSS	SLC25A5
3.43e-07	-0.46	0.9	0.99	0.00935	MSS	RPL26
3.57e-07	-0.43	0.96	1	0.00976	MSS	RPS8
1.23e-21	3.06	0.27	0.05	3.36e-17	MSI-H	UBE2L6
3.23e-18	3.03	0.19	0.03	8.81e-14	MSI-H	ENO2
1.15e-17	2.29	0.39	0.11	3.13e-13	MSI-H	DUSP4
3.73e-15	0.56	1	0.81	1.02e-10	MSI-H	AGR2
6.66e-12	3.75	0.03	0	1.82e-07	MSI-H	S100A3
7.38e-12	2.65	0.19	0.04	2.01e-07	MSI-H	TYMS
