## Supplementary Table 4 for "Intratumoral heterogeneity in microsatellite instability at single cell resolution"

Difference	Lower	Upper	Adjusted P	Cluster pair
0.03	-0.04	0.1	0.841	1-0
-0.21	-0.29	-0.14	< 1e-22	2-0
0.21	0.13	0.29	< 1e-22	3-0
0.11	0.03	0.2	0.000911	4-0
0.15	0.07	0.23	2.06e-06	5-0
-0.27	-0.36	-0.18	< 1e-22	6-0
-0.25	-0.32	-0.17	< 1e-22	2-1
0.18	0.1	0.26	< 1e-22	3-1
0.08	0	0.16	0.045	4-1
0.12	0.04	0.2	0.000372	5-1
-0.3	-0.39	-0.22	< 1e-22	6-1
0.43	0.34	0.51	< 1e-22	3-2
0.33	0.24	0.41	< 1e-22	4-2
0.37	0.28	0.45	< 1e-22	5-2
-0.06	-0.14	0.03	0.471	6-2
-0.1	-0.19	-0.01	0.0212	4-3
-0.06	-0.15	0.03	0.424	5-3
-0.48	-0.57	-0.39	< 1e-22	6-3
0.04	-0.05	0.13	0.891	5-4
-0.38	-0.48	-0.29	< 1e-22	6-4
-0.42	-0.52	-0.33	< 1e-22	6-5
