## Supplementary Table 5 for "Intratumoral heterogeneity in microsatellite instability at single cell resolution"

Difference	Lower	Upper	Adjusted P	Cluster pair
-0.19	-0.25	-0.14	4e-11	1-0
-0.09	-0.14	-0.03	8.4e-06	2-0
0.08	0.03	0.14	6.41e-05	3-0
-0.27	-0.32	-0.21	4e-11	4-0
0.01	-0.05	0.08	1	5-0
0.1	0.02	0.17	0.00198	6-0
-0.16	-0.23	-0.08	2.12e-09	7-0
0.05	-0.05	0.14	0.89	8-0
-0.4	-0.58	-0.23	6.43e-11	9-0
0.11	0.05	0.16	8.56e-08	2-1
0.28	0.22	0.33	4e-11	3-1
-0.07	-0.13	-0.02	0.00143	4-1
0.21	0.14	0.27	4.01e-11	5-1
0.29	0.21	0.37	4e-11	6-1
0.04	-0.04	0.11	0.89	7-1
0.24	0.14	0.34	4.06e-11	8-1
-0.21	-0.39	-0.03	0.00707	9-1
0.17	0.11	0.23	4.01e-11	3-2
-0.18	-0.24	-0.12	4.01e-11	4-2
0.1	0.04	0.17	5.58e-05	5-2
0.19	0.11	0.26	4.35e-11	6-2
-0.07	-0.15	0.01	0.131	7-2
0.13	0.04	0.23	0.000713	8-2
-0.32	-0.49	-0.14	8.81e-07	9-2
-0.35	-0.41	-0.29	4e-11	4-3
-0.07	-0.14	0	0.0293	5-3
0.01	-0.06	0.09	1	6-3
-0.24	-0.32	-0.16	4.01e-11	7-3
-0.04	-0.14	0.06	0.976	8-3
-0.49	-0.66	-0.31	4.01e-11	9-3
0.28	0.21	0.35	4e-11	5-4
0.36	0.29	0.44	4e-11	6-4
0.11	0.03	0.19	0.000376	7-4
0.31	0.21	0.41	4.01e-11	8-4
-0.14	-0.31	0.04	0.309	9-4
0.08	0	0.17	0.0522	6-5
-0.17	-0.26	-0.09	1.02e-08	7-5
0.03	-0.07	0.14	0.992	8-5
-0.42	-0.6	-0.24	5.61e-11	9-5
-0.25	-0.35	-0.16	4.01e-11	7-6
-0.05	-0.16	0.06	0.914	8-6
-0.5	-0.69	-0.32	4.01e-11	9-6
0.2	0.09	0.32	4.44e-07	8-7
-0.25	-0.43	-0.06	0.00112	9-7
-0.45	-0.64	-0.25	5.61e-11	9-8
