## Supplementary Table 1 for "Intratumoral heterogeneity in microsatellite instability at single cell resolution"

F SE	F	MSI-H	MSS	MSI-H SE	MSS SE	Mix	Prop MSI-H	Prop MSS
9.56	191.54	0.99	13.39	0.02	0.23	Mix 1	0.1	0.9
15.05	332.59	1	11.86	0	0.25	Mix 2	0.2	0.8
15.83	382.09	1	10.39	0	0.24	Mix 3	0.3	0.7
13.49	383.07	1	9.3	0	0.23	Mix 4	0.4	0.6
13.86	371.92	1	8.44	0	0.25	Mix 5	0.5	0.5
10.7	318.8	1	7.49	0	0.19	Mix 6	0.6	0.4
6.86	246.94	1	7.22	0	0.21	Mix 7	0.7	0.3
6.8	170.56	1	7.46	0	0.22	Mix 8	0.8	0.2
2.11	81.17	1	8.05	0	0.19	Mix 9	0.9	0.1
0	11.53	0	16	0	0	MSS	0	1
0	15.9	1	11	0	0	MSI-H	1	0
