## Supplementary Table 2 for "Intratumoral heterogeneity in microsatellite instability at single cell resolution"

Mix	Clusters	F	Cells	MSS	MSI-H	Total
Mix 1	6	170.77	469	14	1	15
Mix 1	7	163.29	469	13	1	14
Mix 1	6	179.1	469	10	1	11
Mix 1	7	201.8	469	15	1	16
Mix 1	6	215.2	469	13	1	14
Mix 1	6	204.23	469	15	1	16
Mix 1	6	331.75	469	13	1	14
Mix 1	7	163.68	469	11	1	12
Mix 1	8	232.21	469	15	1	16
Mix 1	6	285.2	469	15	1	16
Mix 1	6	152.11	469	13	1	14
Mix 1	6	121.35	469	13	1	14
Mix 1	7	130.55	469	14	1	15
Mix 1	6	261.25	469	13	1	14
Mix 1	6	240.91	469	14	1	15
Mix 1	7	171.19	469	13	1	14
Mix 1	7	173.48	469	14	1	15
Mix 1	7	156.87	469	12	1	13
Mix 1	7	232.81	469	14	1	15
Mix 1	6	114	469	16	1	17
Mix 1	7	160.81	469	13	1	14
Mix 1	7	245.01	469	13	1	14
Mix 1	6	256.03	469	15	1	16
Mix 1	6	137.19	469	14	1	15
Mix 1	6	192.86	469	14	1	15
Mix 1	6	178.66	469	13	1	14
Mix 1	7	167.95	469	14	1	15
Mix 1	7	121.44	469	13	1	14
Mix 1	7	184.94	469	13	1	14
Mix 1	7	147.06	469	13	1	14
Mix 1	7	146.42	469	13	1	14
Mix 1	6	159.59	469	13	1	14
Mix 1	7	179.31	469	13	1	14
Mix 1	6	216.82	469	14	1	15
Mix 1	7	160.78	469	16	1	17
Mix 1	7	201.61	469	14	1	15
Mix 1	7	207.85	469	12	1	13
Mix 1	7	158.69	469	14	1	15
Mix 1	6	236.57	469	15	1	16
Mix 1	7	187.98	469	13	1	14
Mix 1	6	217.25	469	13	1	14
Mix 1	7	161.27	469	14	1	15
Mix 1	7	133.42	469	11	1	12
Mix 1	6	273.46	469	13	1	14
Mix 1	7	172.49	469	13	1	14
Mix 1	7	159.24	469	14	1	15
Mix 1	7	198.19	469	14	1	15
Mix 1	7	180.77	469	14	1	15
Mix 1	6	272.73	469	14	1	15
Mix 1	6	153.98	469	11	1	12
Mix 1	7	202.45	469	14	1	15
Mix 1	6	178.8	469	13	1	14
Mix 1	7	144.32	469	13	1	14
Mix 1	6	168.92	469	12	1	13
Mix 1	7	180.1	469	14	1	15
Mix 1	6	222.22	469	14	1	15
Mix 1	6	178.56	469	13	1	14
Mix 1	6	269.97	469	15	1	16
Mix 1	7	173.89	469	14	1	15
Mix 1	7	193.63	469	13	1	14
Mix 1	6	259.62	469	14	1	15
Mix 1	7	207.31	469	14	1	15
Mix 1	7	230.45	469	12	1	13
Mix 1	7	137.36	469	13	1	14
Mix 1	6	224.43	469	12	1	13
Mix 1	7	113.05	469	13	1	14
Mix 1	7	181.08	469	13	1	14
Mix 1	7	164.7	469	13	1	14
Mix 1	6	262	469	15	1	16
Mix 1	6	159.4	469	11	1	12
Mix 1	6	196.72	469	11	1	12
Mix 1	6	189.95	469	12	1	13
Mix 1	6	214.89	469	13	1	14
Mix 1	7	175.38	469	14	1	15
Mix 1	6	239.81	469	15	1	16
Mix 1	6	234.06	469	14	1	15
Mix 1	7	105.75	469	12	1	13
Mix 1	6	203.35	469	13	1	14
Mix 1	7	154.86	469	13	1	14
Mix 1	6	233.91	469	11	1	12
Mix 1	6	288.62	469	13	1	14
Mix 1	6	269.4	469	15	1	16
Mix 1	7	201.67	469	12	1	13
Mix 1	7	160.9	469	15	1	16
Mix 1	7	135.38	469	13	1	14
Mix 1	6	307.67	469	13	1	14
Mix 1	6	245.16	469	14	1	15
Mix 1	7	131.82	469	14	1	15
Mix 1	7	138.78	469	14	1	15
Mix 1	6	131.18	469	13	1	14
Mix 1	7	218.59	469	13	1	14
Mix 1	7	100.55	469	13	1	14
Mix 1	6	254.61	469	12	1	13
Mix 1	7	139.82	469	14	1	15
Mix 1	6	222.42	469	14	1	15
Mix 1	6	210.72	469	15	1	16
Mix 1	7	169.68	469	14	1	15
Mix 1	6	186.34	469	15	1	16
Mix 1	6	136.67	469	13	0	13
Mix 1	6	231	469	14	1	15
Mix 2	6	285.16	453	12	1	13
Mix 2	6	255.23	453	11	1	12
Mix 2	6	219.84	453	13	1	14
Mix 2	6	349.5	453	10	1	11
Mix 2	6	265.08	453	10	1	11
Mix 2	6	282.48	453	14	1	15
Mix 2	5	431.88	453	12	1	13
Mix 2	6	264.86	453	14	1	15
Mix 2	6	483.78	453	12	1	13
Mix 2	6	373.23	453	16	1	17
Mix 2	6	287.35	453	12	1	13
Mix 2	6	238.51	453	12	1	13
Mix 2	6	286.93	453	10	1	11
Mix 2	6	287.23	453	13	1	14
Mix 2	5	374.07	453	13	1	14
Mix 2	6	269.31	453	12	1	13
Mix 2	7	264.56	453	14	1	15
Mix 2	5	325.68	453	10	1	11
Mix 2	6	333.98	453	12	1	13
Mix 2	6	160.28	453	13	1	14
Mix 2	6	389.93	453	13	1	14
Mix 2	6	438.45	453	11	1	12
Mix 2	6	330.12	453	14	1	15
Mix 2	5	306.23	453	10	1	11
Mix 2	5	403.34	453	11	1	12
Mix 2	5	338.56	453	12	1	13
Mix 2	7	217.52	453	13	1	14
Mix 2	6	258.44	453	12	1	13
Mix 2	7	332.98	453	10	1	11
Mix 2	6	291.04	453	13	1	14
Mix 2	5	343.2	453	12	1	13
Mix 2	5	343.8	453	13	1	14
Mix 2	5	406.92	453	11	1	12
Mix 2	6	291.99	453	14	1	15
Mix 2	5	434.86	453	12	1	13
Mix 2	6	293.64	453	11	1	12
Mix 2	7	288.04	453	11	1	12
Mix 2	7	303.97	453	10	1	11
Mix 2	6	307.65	453	12	1	13
Mix 2	6	314.73	453	13	1	14
Mix 2	5	496.68	453	10	1	11
Mix 2	6	281.37	453	11	1	12
Mix 2	5	430.19	453	11	1	12
Mix 2	6	429.87	453	11	1	12
Mix 2	6	290.51	453	10	1	11
Mix 2	5	332.64	453	13	1	14
Mix 2	7	276.1	453	13	1	14
Mix 2	5	375.86	453	13	1	14
Mix 2	6	319.23	453	12	1	13
Mix 2	6	330.96	453	10	1	11
Mix 2	6	449.01	453	14	1	15
Mix 2	6	313.54	453	13	1	14
Mix 2	5	341.82	453	11	1	12
Mix 2	5	270.83	453	11	1	12
Mix 2	5	301.38	453	12	1	13
Mix 2	6	248.37	453	11	1	12
Mix 2	5	347.88	453	10	1	11
Mix 2	5	430.64	453	12	1	13
Mix 2	5	342.54	453	12	1	13
Mix 2	5	358.21	453	11	1	12
Mix 2	6	451.65	453	12	1	13
Mix 2	6	309.74	453	12	1	13
Mix 2	6	367.67	453	11	1	12
Mix 2	6	197.76	453	12	1	13
Mix 2	6	321.91	453	11	1	12
Mix 2	6	277.3	453	14	1	15
Mix 2	5	476.51	453	11	1	12
Mix 2	7	329.35	453	11	1	12
Mix 2	5	391.63	453	11	1	12
Mix 2	5	372.84	453	12	1	13
Mix 2	5	352.08	453	11	1	12
Mix 2	5	405.32	453	11	1	12
Mix 2	5	418.96	453	12	1	13
Mix 2	6	386.89	453	11	1	12
Mix 2	5	311.54	453	13	1	14
Mix 2	6	281.76	453	12	1	13
Mix 2	6	243.07	453	10	1	11
Mix 2	6	521.76	453	11	1	12
Mix 2	5	244.42	453	11	1	12
Mix 2	5	452.63	453	11	1	12
Mix 2	6	474.35	453	11	1	12
Mix 2	5	362.72	453	14	1	15
Mix 2	6	257.62	453	11	1	12
Mix 2	6	270.97	453	11	1	12
Mix 2	5	273.11	453	12	1	13
Mix 2	5	447.59	453	14	1	15
Mix 2	6	398.78	453	12	1	13
Mix 2	5	292.2	453	14	1	15
Mix 2	7	185.3	453	12	1	13
Mix 2	5	354.3	453	11	1	12
Mix 2	6	390.17	453	13	1	14
Mix 2	6	207.45	453	12	1	13
Mix 2	6	285.68	453	11	1	12
Mix 2	6	260.84	453	12	1	13
Mix 2	6	410.82	453	11	1	12
Mix 2	6	316.46	453	10	1	11
Mix 2	6	367.66	453	13	1	14
Mix 2	6	440.51	453	13	1	14
Mix 2	6	271.07	453	12	1	13
Mix 2	6	234.8	453	13	1	14
Mix 3	5	396.22	438	11	1	12
Mix 3	5	355.76	438	11	1	12
Mix 3	7	270.09	438	11	1	12
Mix 3	6	315.46	438	10	1	11
Mix 3	5	281.02	438	10	1	11
Mix 3	6	309.98	438	10	1	11
Mix 3	5	387.5	438	9	1	10
Mix 3	5	382.38	438	10	1	11
Mix 3	6	393.29	438	9	1	10
Mix 3	7	418.36	438	9	1	10
Mix 3	5	338.59	438	10	1	11
Mix 3	5	336.25	438	9	1	10
Mix 3	6	377.52	438	11	1	12
Mix 3	5	371.42	438	11	1	12
Mix 3	6	463.32	438	10	1	11
Mix 3	6	310.38	438	10	1	11
Mix 3	6	316.25	438	11	1	12
Mix 3	5	339.03	438	10	1	11
Mix 3	7	298.8	438	10	1	11
Mix 3	6	237.14	438	11	1	12
Mix 3	5	546.95	438	11	1	12
Mix 3	6	487.82	438	10	1	11
Mix 3	5	508.49	438	9	1	10
Mix 3	5	344.27	438	10	1	11
Mix 3	5	381.96	438	13	1	14
Mix 3	5	358.86	438	10	1	11
Mix 3	5	372.91	438	11	1	12
Mix 3	6	314.05	438	13	1	14
Mix 3	7	333.73	438	11	1	12
Mix 3	6	329.56	438	12	1	13
Mix 3	6	299.2	438	11	1	12
Mix 3	6	308.37	438	10	1	11
Mix 3	5	438.18	438	12	1	13
Mix 3	6	272.25	438	12	1	13
Mix 3	5	453.93	438	8	1	9
Mix 3	7	329	438	9	1	10
Mix 3	6	419.94	438	11	1	12
Mix 3	5	394.62	438	10	1	11
Mix 3	7	291.18	438	10	1	11
Mix 3	5	361.39	438	10	1	11
Mix 3	6	492.58	438	10	1	11
Mix 3	4	586.19	438	11	1	12
Mix 3	5	552.03	438	10	1	11
Mix 3	6	346.94	438	8	1	9
Mix 3	6	399.08	438	10	1	11
Mix 3	5	372.76	438	10	1	11
Mix 3	6	275.5	438	9	1	10
Mix 3	5	392.93	438	10	1	11
Mix 3	6	420.41	438	11	1	12
Mix 3	7	386.3	438	9	1	10
Mix 3	6	432.12	438	12	1	13
Mix 3	5	449.01	438	11	1	12
Mix 3	5	339.94	438	11	1	12
Mix 3	5	350.61	438	10	1	11
Mix 3	5	353.01	438	12	1	13
Mix 3	6	336.89	438	10	1	11
Mix 3	6	286.52	438	8	1	9
Mix 3	5	511.2	438	10	1	11
Mix 3	5	415.21	438	9	1	10
Mix 3	6	347.6	438	11	1	12
Mix 3	5	445.97	438	10	1	11
Mix 3	6	371.8	438	10	1	11
Mix 3	6	429.26	438	9	1	10
Mix 3	5	278.97	438	10	1	11
Mix 3	5	441.69	438	12	1	13
Mix 3	5	430.88	438	10	1	11
Mix 3	5	480.61	438	10	1	11
Mix 3	6	374.94	438	10	1	11
Mix 3	5	434.14	438	10	1	11
Mix 3	5	457.76	438	11	1	12
Mix 3	5	369.51	438	10	1	11
Mix 3	5	353.47	438	11	1	12
Mix 3	6	379.13	438	12	1	13
Mix 3	6	327.73	438	11	1	12
Mix 3	5	413.63	438	11	1	12
Mix 3	6	340.71	438	10	1	11
Mix 3	6	261.21	438	13	1	14
Mix 3	6	458.32	438	11	1	12
Mix 3	5	302.52	438	12	1	13
Mix 3	5	479.73	438	9	1	10
Mix 3	6	584.29	438	10	1	11
Mix 3	5	480.3	438	11	1	12
Mix 3	5	323.99	438	10	1	11
Mix 3	6	360.57	438	13	1	14
Mix 3	5	293.43	438	10	1	11
Mix 3	5	622.62	438	10	1	11
Mix 3	5	452.88	438	14	1	15
Mix 3	6	275.51	438	10	1	11
Mix 3	6	343.05	438	11	1	12
Mix 3	5	389.54	438	12	1	13
Mix 3	6	333.07	438	8	1	9
Mix 3	6	248.42	438	10	1	11
Mix 3	6	355.99	438	8	1	9
Mix 3	6	337.24	438	12	1	13
Mix 3	5	545.05	438	9	1	10
Mix 3	5	442.64	438	12	1	13
Mix 3	7	332.12	438	11	1	12
Mix 3	5	459.11	438	10	1	11
Mix 3	5	347.12	438	9	1	10
Mix 3	5	358	438	9	1	10
Mix 4	5	436.53	422	8	1	9
Mix 4	6	290.56	422	10	1	11
Mix 4	5	412.87	422	10	1	11
Mix 4	5	457.15	422	10	1	11
Mix 4	5	312.33	422	9	1	10
Mix 4	7	353.97	422	12	1	13
Mix 4	5	406.39	422	8	1	9
Mix 4	6	407.74	422	9	1	10
Mix 4	6	501.05	422	12	1	13
Mix 4	5	670.36	422	10	1	11
Mix 4	5	407.46	422	9	1	10
Mix 4	5	382.89	422	9	1	10
Mix 4	5	517.38	422	10	1	11
Mix 4	6	379.97	422	9	1	10
Mix 4	6	396.38	422	9	1	10
Mix 4	6	323.46	422	11	1	12
Mix 4	5	387.89	422	8	1	9
Mix 4	5	390.47	422	10	1	11
Mix 4	6	331.6	422	9	1	10
Mix 4	6	359.49	422	9	1	10
Mix 4	5	434.93	422	9	1	10
Mix 4	6	489.6	422	9	1	10
Mix 4	6	443.86	422	8	1	9
Mix 4	6	394.14	422	10	1	11
Mix 4	5	376.58	422	10	1	11
Mix 4	5	417.74	422	9	1	10
Mix 4	6	297.79	422	10	1	11
Mix 4	6	342.36	422	9	1	10
Mix 4	6	420.72	422	10	1	11
Mix 4	5	446.23	422	11	1	12
Mix 4	6	355.3	422	9	1	10
Mix 4	6	366.07	422	10	1	11
Mix 4	6	374.07	422	10	1	11
Mix 4	6	306.37	422	8	1	9
Mix 4	5	455.29	422	9	1	10
Mix 4	6	352.99	422	6	1	7
Mix 4	6	411.72	422	8	1	9
Mix 4	6	337.68	422	10	1	11
Mix 4	6	334.89	422	11	1	12
Mix 4	5	376.43	422	9	1	10
Mix 4	5	589.31	422	7	1	8
Mix 4	5	471.79	422	8	1	9
Mix 4	7	315.98	422	11	1	12
Mix 4	6	341.5	422	9	1	10
Mix 4	6	344.27	422	9	1	10
Mix 4	5	473.1	422	10	1	11
Mix 4	5	389.77	422	11	1	12
Mix 4	7	282.09	422	9	1	10
Mix 4	6	470.5	422	10	1	11
Mix 4	7	376.01	422	10	1	11
Mix 4	6	341.45	422	9	1	10
Mix 4	6	386.48	422	9	1	10
Mix 4	6	317.63	422	12	1	13
Mix 4	6	275.99	422	10	1	11
Mix 4	6	332.99	422	10	1	11
Mix 4	5	459	422	9	1	10
Mix 4	6	320.35	422	9	1	10
Mix 4	6	409.53	422	8	1	9
Mix 4	5	493.78	422	9	1	10
Mix 4	6	386.61	422	12	1	13
Mix 4	6	371.08	422	8	1	9
Mix 4	6	353.52	422	9	1	10
Mix 4	6	373.96	422	8	1	9
Mix 4	6	290.47	422	7	1	8
Mix 4	6	397.12	422	11	1	12
Mix 4	6	314.1	422	9	1	10
Mix 4	6	418.13	422	9	1	10
Mix 4	6	417.2	422	10	1	11
Mix 4	6	425.83	422	9	1	10
Mix 4	6	396.86	422	8	1	9
Mix 4	6	337.97	422	8	1	9
Mix 4	5	422.97	422	8	1	9
Mix 4	5	486.36	422	9	1	10
Mix 4	7	277.71	422	9	1	10
Mix 4	6	417.71	422	10	1	11
Mix 4	6	306.33	422	7	1	8
Mix 4	6	280.02	422	11	1	12
Mix 4	6	393.77	422	9	1	10
Mix 4	6	321.92	422	10	1	11
Mix 4	6	404.33	422	10	1	11
Mix 4	7	394.01	422	7	1	8
Mix 4	6	388.74	422	8	1	9
Mix 4	7	257.07	422	8	1	9
Mix 4	6	364.51	422	10	1	11
Mix 4	6	299.17	422	9	1	10
Mix 4	7	359.65	422	9	1	10
Mix 4	6	374.27	422	10	1	11
Mix 4	6	284.84	422	8	1	9
Mix 4	5	379.31	422	10	1	11
Mix 4	6	356.12	422	8	1	9
Mix 4	6	356.63	422	10	1	11
Mix 4	6	295.01	422	11	1	12
Mix 4	6	388.57	422	9	1	10
Mix 4	5	444.06	422	10	1	11
Mix 4	6	439.16	422	8	1	9
Mix 4	6	363.64	422	10	1	11
Mix 4	6	393.18	422	9	1	10
Mix 4	6	353.49	422	10	1	11
Mix 4	6	325.6	422	11	1	12
Mix 4	5	444.12	422	9	1	10
Mix 5	6	303.3	407	8	1	9
Mix 5	6	288.59	407	9	1	10
Mix 5	6	326.07	407	11	1	12
Mix 5	6	314.78	407	7	1	8
Mix 5	5	353.42	407	7	1	8
Mix 5	6	382.88	407	10	1	11
Mix 5	6	281.65	407	6	1	7
Mix 5	6	348.99	407	10	1	11
Mix 5	5	515.09	407	9	1	10
Mix 5	6	438.25	407	9	1	10
Mix 5	5	347.74	407	8	1	9
Mix 5	5	359.41	407	8	1	9
Mix 5	5	465.01	407	8	1	9
Mix 5	5	401.93	407	10	1	11
Mix 5	6	414.54	407	8	1	9
Mix 5	7	260.03	407	7	1	8
Mix 5	5	371.54	407	7	1	8
Mix 5	6	328.8	407	8	1	9
Mix 5	6	308.41	407	7	1	8
Mix 5	5	395.51	407	9	1	10
Mix 5	5	381.71	407	6	1	7
Mix 5	6	301.83	407	9	1	10
Mix 5	5	527.59	407	8	1	9
Mix 5	5	480.69	407	9	1	10
Mix 5	5	334.55	407	8	1	9
Mix 5	5	431.38	407	8	1	9
Mix 5	6	263.1	407	10	1	11
Mix 5	6	306.07	407	7	1	8
Mix 5	5	482.3	407	8	1	9
Mix 5	6	366.9	407	9	1	10
Mix 5	6	322.56	407	6	1	7
Mix 5	6	296.28	407	9	1	10
Mix 5	5	374.51	407	7	1	8
Mix 5	5	368.78	407	9	1	10
Mix 5	6	351.81	407	9	1	10
Mix 5	6	381.02	407	7	1	8
Mix 5	6	403.45	407	8	1	9
Mix 5	5	412	407	9	1	10
Mix 5	5	416.95	407	9	1	10
Mix 5	5	339.69	407	8	1	9
Mix 5	6	362.12	407	8	1	9
Mix 5	5	457.89	407	8	1	9
Mix 5	6	327.95	407	10	1	11
Mix 5	6	305.54	407	9	1	10
Mix 5	6	299.21	407	7	1	8
Mix 5	5	405.72	407	9	1	10
Mix 5	6	269.02	407	8	1	9
Mix 5	6	304.57	407	8	1	9
Mix 5	5	554.64	407	7	1	8
Mix 5	5	479.95	407	9	1	10
Mix 5	5	387.48	407	8	1	9
Mix 5	6	357.56	407	8	1	9
Mix 5	6	275.46	407	11	1	12
Mix 5	7	250.5	407	10	1	11
Mix 5	6	313.5	407	6	1	7
Mix 5	5	416.87	407	8	1	9
Mix 5	5	364.85	407	9	1	10
Mix 5	6	326.89	407	8	1	9
Mix 5	5	437.85	407	8	1	9
Mix 5	5	443.53	407	10	1	11
Mix 5	5	428.81	407	8	1	9
Mix 5	5	372.55	407	10	1	11
Mix 5	6	313.39	407	7	1	8
Mix 5	5	353.38	407	8	1	9
Mix 5	5	446.42	407	7	1	8
Mix 5	7	272.06	407	8	1	9
Mix 5	6	342.58	407	9	1	10
Mix 5	5	506.61	407	8	1	9
Mix 5	6	394.02	407	10	1	11
Mix 5	5	417.61	407	11	1	12
Mix 5	5	500.41	407	9	1	10
Mix 5	4	547.17	407	8	1	9
Mix 5	5	416.67	407	9	1	10
Mix 5	6	284.84	407	8	1	9
Mix 5	6	389.25	407	8	1	9
Mix 5	6	294.86	407	7	1	8
Mix 5	5	323.81	407	8	1	9
Mix 5	6	350.1	407	9	1	10
Mix 5	6	332.13	407	7	1	8
Mix 5	6	348.14	407	8	1	9
Mix 5	6	415.43	407	7	1	8
Mix 5	6	353.87	407	9	1	10
Mix 5	6	284.6	407	8	1	9
Mix 5	6	333.21	407	9	1	10
Mix 5	6	302.86	407	8	1	9
Mix 5	6	407.95	407	11	1	12
Mix 5	5	419.89	407	9	1	10
Mix 5	5	367.17	407	8	1	9
Mix 5	5	428.79	407	8	1	9
Mix 5	6	341.98	407	10	1	11
Mix 5	6	341.55	407	11	1	12
Mix 5	5	353.02	407	11	1	12
Mix 5	6	376.07	407	6	1	7
Mix 5	5	436.41	407	11	1	12
Mix 5	5	548.64	407	8	1	9
Mix 5	6	330.64	407	9	1	10
Mix 5	6	335.66	407	9	1	10
Mix 5	6	343.56	407	8	1	9
Mix 5	6	317.68	407	10	1	11
Mix 5	5	428.23	407	9	1	10
Mix 6	6	255.87	390	7	1	8
Mix 6	6	251.45	390	7	1	8
Mix 6	5	371.17	390	9	1	10
Mix 6	6	296.26	390	6	1	7
Mix 6	5	336.88	390	7	1	8
Mix 6	6	315.74	390	8	1	9
Mix 6	5	326.32	390	8	1	9
Mix 6	6	289.5	390	7	1	8
Mix 6	6	333.88	390	9	1	10
Mix 6	6	381.2	390	7	1	8
Mix 6	5	330.5	390	8	1	9
Mix 6	5	312.66	390	7	1	8
Mix 6	5	381.39	390	6	1	7
Mix 6	5	367.75	390	7	1	8
Mix 6	6	344.67	390	7	1	8
Mix 6	6	244.29	390	9	1	10
Mix 6	6	269.89	390	7	1	8
Mix 6	6	246.19	390	7	1	8
Mix 6	6	253.22	390	9	1	10
Mix 6	5	386.27	390	7	1	8
Mix 6	7	224.23	390	8	1	9
Mix 6	6	280.82	390	7	1	8
Mix 6	6	286.88	390	7	1	8
Mix 6	5	375.55	390	8	1	9
Mix 6	6	241.54	390	6	1	7
Mix 6	5	313.19	390	8	1	9
Mix 6	6	254.81	390	7	1	8
Mix 6	6	273.48	390	8	1	9
Mix 6	5	385.69	390	7	1	8
Mix 6	6	270.87	390	9	1	10
Mix 6	5	347.46	390	6	1	7
Mix 6	6	283.65	390	7	1	8
Mix 6	5	343.86	390	7	1	8
Mix 6	4	413.79	390	9	1	10
Mix 6	5	388.68	390	7	1	8
Mix 6	6	302.35	390	6	1	7
Mix 6	6	308.59	390	7	1	8
Mix 6	6	255.46	390	7	1	8
Mix 6	6	279.07	390	7	1	8
Mix 6	5	328.6	390	7	1	8
Mix 6	5	379.75	390	9	1	10
Mix 6	5	391.39	390	6	1	7
Mix 6	5	378.13	390	7	1	8
Mix 6	6	249.56	390	8	1	9
Mix 6	6	269.36	390	7	1	8
Mix 6	5	333.3	390	8	1	9
Mix 6	5	308.93	390	7	1	8
Mix 6	5	341.6	390	8	1	9
Mix 6	5	465.53	390	7	1	8
Mix 6	5	495.26	390	8	1	9
Mix 6	5	338.5	390	10	1	11
Mix 6	6	320.92	390	8	1	9
Mix 6	5	296.31	390	9	1	10
Mix 6	5	335.99	390	8	1	9
Mix 6	6	266.45	390	7	1	8
Mix 6	5	402.52	390	6	1	7
Mix 6	6	257.83	390	9	1	10
Mix 6	6	311.78	390	6	1	7
Mix 6	6	302.17	390	9	1	10
Mix 6	6	319.52	390	7	1	8
Mix 6	6	321.22	390	8	1	9
Mix 6	6	267.33	390	8	1	9
Mix 6	5	360.25	390	7	1	8
Mix 6	6	288.33	390	7	1	8
Mix 6	6	319.06	390	7	1	8
Mix 6	6	270.18	390	8	1	9
Mix 6	6	293.46	390	7	1	8
Mix 6	6	330.66	390	7	1	8
Mix 6	5	358.46	390	8	1	9
Mix 6	5	405.2	390	8	1	9
Mix 6	6	342.79	390	7	1	8
Mix 6	5	363.28	390	7	1	8
Mix 6	6	245.56	390	6	1	7
Mix 6	5	322.8	390	7	1	8
Mix 6	5	443.25	390	7	1	8
Mix 6	6	260.53	390	7	1	8
Mix 6	5	286.74	390	9	1	10
Mix 6	5	347.43	390	8	1	9
Mix 6	6	257.93	390	8	1	9
Mix 6	6	314.44	390	9	1	10
Mix 6	6	345.07	390	8	1	9
Mix 6	5	353.36	390	9	1	10
Mix 6	5	321.62	390	7	1	8
Mix 6	5	361.78	390	7	1	8
Mix 6	6	231.78	390	8	1	9
Mix 6	6	305.92	390	9	1	10
Mix 6	5	401.95	390	6	1	7
Mix 6	5	318.06	390	7	1	8
Mix 6	6	265.34	390	7	1	8
Mix 6	6	287.02	390	7	1	8
Mix 6	6	288.96	390	8	1	9
Mix 6	5	320.57	390	9	1	10
Mix 6	6	303.22	390	5	1	6
Mix 6	5	365.29	390	8	1	9
Mix 6	6	361	390	7	1	8
Mix 6	6	230.8	390	7	1	8
Mix 6	5	340.38	390	9	1	10
Mix 6	6	261.04	390	7	1	8
Mix 6	6	259.81	390	8	1	9
Mix 6	5	339.21	390	8	1	9
Mix 7	5	272.05	374	8	1	9
Mix 7	5	217.65	374	7	1	8
Mix 7	6	219.72	374	8	1	9
Mix 7	5	265.92	374	6	1	7
Mix 7	6	223.23	374	7	1	8
Mix 7	6	250.32	374	8	1	9
Mix 7	6	201.92	374	8	1	9
Mix 7	6	227.3	374	7	1	8
Mix 7	6	260.85	374	7	1	8
Mix 7	5	354.54	374	7	1	8
Mix 7	6	223.07	374	7	1	8
Mix 7	6	209.67	374	5	1	6
Mix 7	5	301.98	374	6	1	7
Mix 7	7	207.28	374	10	1	11
Mix 7	6	267.71	374	7	1	8
Mix 7	5	217.44	374	8	1	9
Mix 7	5	261.91	374	8	1	9
Mix 7	5	245.67	374	7	1	8
Mix 7	5	244.96	374	8	1	9
Mix 7	6	228.71	374	8	1	9
Mix 7	6	224.91	374	7	1	8
Mix 7	7	187.59	374	9	1	10
Mix 7	5	264.29	374	6	1	7
Mix 7	5	308.55	374	9	1	10
Mix 7	6	184.06	374	8	1	9
Mix 7	6	227.37	374	7	1	8
Mix 7	5	227.2	374	6	1	7
Mix 7	5	244.41	374	8	1	9
Mix 7	6	252.25	374	7	1	8
Mix 7	6	234.72	374	7	1	8
Mix 7	5	295.73	374	8	1	9
Mix 7	6	209.67	374	7	1	8
Mix 7	7	229.72	374	7	1	8
Mix 7	5	263.14	374	8	1	9
Mix 7	5	316.15	374	8	1	9
Mix 7	6	221.53	374	7	1	8
Mix 7	6	224.15	374	7	1	8
Mix 7	6	201.42	374	7	1	8
Mix 7	6	210.23	374	7	1	8
Mix 7	5	258.2	374	7	1	8
Mix 7	6	230.54	374	6	1	7
Mix 7	6	220.41	374	6	1	7
Mix 7	6	255.89	374	7	1	8
Mix 7	5	214.2	374	8	1	9
Mix 7	6	223.37	374	7	1	8
Mix 7	6	222.52	374	8	1	9
Mix 7	5	267.96	374	7	1	8
Mix 7	7	205.94	374	9	1	10
Mix 7	7	229.19	374	7	1	8
Mix 7	5	281.89	374	6	1	7
Mix 7	6	231.73	374	6	1	7
Mix 7	5	246	374	6	1	7
Mix 7	6	196.19	374	7	1	8
Mix 7	5	271.24	374	7	1	8
Mix 7	6	213.74	374	7	1	8
Mix 7	6	231.19	374	8	1	9
Mix 7	6	199.69	374	7	1	8
Mix 7	6	296.08	374	7	1	8
Mix 7	6	233.61	374	6	1	7
Mix 7	6	217.64	374	7	1	8
Mix 7	6	250.38	374	7	1	8
Mix 7	6	252.23	374	7	1	8
Mix 7	5	290.95	374	5	1	6
Mix 7	6	219.35	374	8	1	9
Mix 7	6	249.63	374	8	1	9
Mix 7	5	273.63	374	7	1	8
Mix 7	6	248.86	374	7	1	8
Mix 7	6	243.56	374	8	1	9
Mix 7	5	314.56	374	7	1	8
Mix 7	5	275.65	374	8	1	9
Mix 7	6	254.76	374	8	1	9
Mix 7	6	244.85	374	8	1	9
Mix 7	6	234.44	374	9	1	10
Mix 7	6	220.73	374	5	1	6
Mix 7	6	277.58	374	6	1	7
Mix 7	5	281.89	374	9	1	10
Mix 7	5	219.9	374	9	1	10
Mix 7	5	277.38	374	9	1	10
Mix 7	5	291.25	374	7	1	8
Mix 7	5	299.69	374	7	1	8
Mix 7	6	229.36	374	6	1	7
Mix 7	5	271.78	374	9	1	10
Mix 7	5	294.17	374	7	1	8
Mix 7	6	210.32	374	7	1	8
Mix 7	5	251.21	374	8	1	9
Mix 7	5	328.49	374	6	1	7
Mix 7	5	309.34	374	6	1	7
Mix 7	5	255.06	374	7	1	8
Mix 7	6	238.51	374	7	1	8
Mix 7	5	276.76	374	5	1	6
Mix 7	5	261.26	374	8	1	9
Mix 7	5	261.11	374	8	1	9
Mix 7	6	234.86	374	6	1	7
Mix 7	5	252.78	374	6	1	7
Mix 7	6	292.01	374	8	1	9
Mix 7	6	198.48	374	6	1	7
Mix 7	5	265.94	374	5	1	6
Mix 7	5	237.12	374	9	1	10
Mix 7	7	167.63	374	8	1	9
Mix 7	5	260.46	374	8	1	9
Mix 8	5	179.35	359	9	1	10
Mix 8	5	152.82	359	7	1	8
Mix 8	5	204.73	359	8	1	9
Mix 8	5	193.77	359	7	1	8
Mix 8	7	130.42	359	7	1	8
Mix 8	6	165.66	359	10	1	11
Mix 8	6	146.91	359	6	1	7
Mix 8	5	188.36	359	8	1	9
Mix 8	7	140.64	359	8	1	9
Mix 8	4	328.39	359	7	1	8
Mix 8	6	162.27	359	7	1	8
Mix 8	7	129.02	359	8	1	9
Mix 8	5	203.99	359	9	1	10
Mix 8	6	158.6	359	7	1	8
Mix 8	5	198.65	359	6	1	7
Mix 8	5	175.11	359	7	1	8
Mix 8	6	151.21	359	7	1	8
Mix 8	7	123.35	359	8	1	9
Mix 8	6	162.78	359	9	1	10
Mix 8	7	128.38	359	6	1	7
Mix 8	7	127.58	359	7	1	8
Mix 8	6	167.15	359	9	1	10
Mix 8	6	155.68	359	8	1	9
Mix 8	6	144.67	359	9	1	10
Mix 8	7	118.83	359	6	1	7
Mix 8	6	169.34	359	8	1	9
Mix 8	6	137.89	359	7	1	8
Mix 8	6	165.72	359	8	1	9
Mix 8	7	155.31	359	8	1	9
Mix 8	6	188.79	359	8	1	9
Mix 8	6	151.89	359	8	1	9
Mix 8	6	131.56	359	7	1	8
Mix 8	6	172.99	359	8	1	9
Mix 8	5	237.2	359	8	1	9
Mix 8	5	210.89	359	9	1	10
Mix 8	5	179.14	359	5	1	6
Mix 8	6	157.97	359	7	1	8
Mix 8	6	130.06	359	9	1	10
Mix 8	7	120.97	359	8	1	9
Mix 8	5	205.14	359	6	1	7
Mix 8	5	195.57	359	9	1	10
Mix 8	6	156.33	359	6	1	7
Mix 8	5	220.07	359	6	1	7
Mix 8	6	150.54	359	6	1	7
Mix 8	7	134.62	359	7	1	8
Mix 8	5	198.11	359	9	1	10
Mix 8	5	185.53	359	7	1	8
Mix 8	5	208.99	359	8	1	9
Mix 8	6	174.71	359	7	1	8
Mix 8	5	199	359	6	1	7
Mix 8	7	143.94	359	8	1	9
Mix 8	5	193.02	359	9	1	10
Mix 8	6	147.1	359	8	1	9
Mix 8	6	150.75	359	6	1	7
Mix 8	5	200.48	359	8	1	9
Mix 8	6	162.81	359	7	1	8
Mix 8	6	143.08	359	9	1	10
Mix 8	5	239.79	359	8	1	9
Mix 8	5	200.98	359	7	1	8
Mix 8	4	272.76	359	7	1	8
Mix 8	5	200.7	359	7	1	8
Mix 8	6	169.54	359	8	1	9
Mix 8	6	165.51	359	9	1	10
Mix 8	7	135.46	359	6	1	7
Mix 8	5	238.44	359	9	1	10
Mix 8	5	202.02	359	6	1	7
Mix 8	6	162.92	359	7	1	8
Mix 8	6	164.97	359	7	1	8
Mix 8	6	171.64	359	6	1	7
Mix 8	7	143.82	359	7	1	8
Mix 8	7	174.3	359	7	1	8
Mix 8	6	170.74	359	6	1	7
Mix 8	6	154.65	359	8	1	9
Mix 8	5	188.27	359	7	1	8
Mix 8	5	219.11	359	8	1	9
Mix 8	6	156.44	359	9	1	10
Mix 8	6	143.02	359	8	1	9
Mix 8	6	168.42	359	6	1	7
Mix 8	5	154.33	359	6	1	7
Mix 8	6	196.65	359	7	1	8
Mix 8	7	141.39	359	8	1	9
Mix 8	6	165.99	359	6	1	7
Mix 8	7	140.15	359	7	1	8
Mix 8	7	146.55	359	7	1	8
Mix 8	6	158.07	359	8	1	9
Mix 8	6	158.92	359	9	1	10
Mix 8	7	162.56	359	6	1	7
Mix 8	5	161.01	359	7	1	8
Mix 8	6	159.85	359	7	1	8
Mix 8	7	131.7	359	10	1	11
Mix 8	6	173.87	359	8	1	9
Mix 8	5	207.91	359	7	1	8
Mix 8	5	174.39	359	7	1	8
Mix 8	6	145.14	359	8	1	9
Mix 8	5	238.39	359	7	1	8
Mix 8	6	163.28	359	9	1	10
Mix 8	6	175.14	359	7	1	8
Mix 8	6	153.27	359	6	1	7
Mix 8	6	125.89	359	7	1	8
Mix 8	6	160.47	359	9	1	10
Mix 9	6	73.17	343	10	1	11
Mix 9	6	83.14	343	9	1	10
Mix 9	6	92.24	343	7	1	8
Mix 9	6	80.16	343	6	1	7
Mix 9	6	89.59	343	7	1	8
Mix 9	6	82.09	343	7	1	8
Mix 9	6	94.72	343	9	1	10
Mix 9	6	75.08	343	9	1	10
Mix 9	6	84.48	343	7	1	8
Mix 9	6	91.81	343	8	1	9
Mix 9	6	69.95	343	8	1	9
Mix 9	7	73.66	343	8	1	9
Mix 9	6	79.91	343	8	1	9
Mix 9	7	82.88	343	9	1	10
Mix 9	7	72.18	343	9	1	10
Mix 9	7	68.84	343	7	1	8
Mix 9	7	81.69	343	7	1	8
Mix 9	7	68.54	343	7	1	8
Mix 9	6	82.87	343	9	1	10
Mix 9	5	112.54	343	7	1	8
Mix 9	6	122.15	343	9	1	10
Mix 9	6	95.56	343	8	1	9
Mix 9	6	86.92	343	8	1	9
Mix 9	6	88.42	343	8	1	9
Mix 9	7	73.68	343	8	1	9
Mix 9	6	90.74	343	8	1	9
Mix 9	6	80.02	343	9	1	10
Mix 9	7	85.22	343	9	1	10
Mix 9	6	83.39	343	7	1	8
Mix 9	7	68.91	343	7	1	8
Mix 9	7	80.03	343	9	1	10
Mix 9	6	79.69	343	9	1	10
Mix 9	6	85.17	343	7	1	8
Mix 9	6	88.89	343	8	1	9
Mix 9	6	89.04	343	9	1	10
Mix 9	6	90.32	343	8	1	9
Mix 9	6	81.42	343	7	1	8
Mix 9	7	59.73	343	7	1	8
Mix 9	7	64.4	343	7	1	8
Mix 9	7	68.76	343	8	1	9
Mix 9	7	73.29	343	8	1	9
Mix 9	6	89.45	343	8	1	9
Mix 9	7	78.76	343	8	1	9
Mix 9	6	85.57	343	6	1	7
Mix 9	6	85.39	343	7	1	8
Mix 9	6	76.72	343	9	1	10
Mix 9	7	71.61	343	8	1	9
Mix 9	6	87.49	343	9	1	10
Mix 9	6	84.99	343	7	1	8
Mix 9	6	85.12	343	9	1	10
Mix 9	7	68.43	343	7	1	8
Mix 9	6	77	343	7	1	8
Mix 9	7	68.33	343	9	1	10
Mix 9	6	79.84	343	8	1	9
Mix 9	7	84.25	343	9	1	10
Mix 9	7	86.84	343	8	1	9
Mix 9	6	75.25	343	7	1	8
Mix 9	6	95.55	343	8	1	9
Mix 9	6	95.19	343	7	1	8
Mix 9	6	90.3	343	7	1	8
Mix 9	7	75.7	343	7	1	8
Mix 9	6	82.96	343	10	1	11
Mix 9	7	60.08	343	8	1	9
Mix 9	7	77.56	343	9	1	10
Mix 9	6	90.07	343	7	1	8
Mix 9	6	79.14	343	8	1	9
Mix 9	6	83.32	343	10	1	11
Mix 9	7	77.27	343	7	1	8
Mix 9	6	84.26	343	8	1	9
Mix 9	7	73.71	343	8	1	9
Mix 9	7	80.14	343	9	1	10
Mix 9	6	85.49	343	9	1	10
Mix 9	6	83.13	343	10	1	11
Mix 9	7	67.14	343	7	1	8
Mix 9	6	82.24	343	9	1	10
Mix 9	7	72.06	343	8	1	9
Mix 9	7	60.42	343	9	1	10
Mix 9	6	76.32	343	9	1	10
Mix 9	6	81.79	343	9	1	10
Mix 9	7	71.38	343	9	1	10
Mix 9	7	71.1	343	7	1	8
Mix 9	7	72.27	343	9	1	10
Mix 9	6	82.67	343	9	1	10
Mix 9	6	94.29	343	8	1	9
Mix 9	6	95.94	343	6	1	7
Mix 9	7	75.5	343	8	1	9
Mix 9	6	80.5	343	9	1	10
Mix 9	7	68.78	343	7	1	8
Mix 9	6	77.02	343	8	1	9
Mix 9	7	60.21	343	9	1	10
Mix 9	7	71.14	343	9	1	10
Mix 9	5	113.71	343	7	1	8
Mix 9	6	82.45	343	8	1	9
Mix 9	6	80.75	343	7	1	8
Mix 9	7	73.78	343	8	1	9
Mix 9	6	84.13	343	10	1	11
Mix 9	6	91.43	343	7	1	8
Mix 9	6	88.51	343	8	1	9
Mix 9	6	84.9	343	9	1	10
Mix 9	7	82.1	343	8	1	9
